# RSC and GRFs confer promoter directionality by limiting divergent noncoding transcription

**DOI:** 10.1101/2021.08.16.456464

**Authors:** Andrew C.K. Wu, Claudia Vivori, Harshil Patel, Theodora Sideri, Fabien Moretto, Folkert J. van Werven

## Abstract

The directionality of gene promoters - the ratio of protein-coding over divergent noncoding transcription - is highly variable and regulated. How promoter directionality is controlled remains poorly understood. Here, we show that the chromatin remodelling complex RSC and general regulatory factors (GRFs) dictate promoter directionality by attenuating divergent transcription. At gene promoters that are highly directional, depletion of RSC leads to a relative increase in divergent noncoding transcription and thus a decrease in promoter directionality. We find that RSC facilitates nucleosome positioning upstream in promoters at the sites of divergent transcription. These highly directional promoters are also enriched for the binding of GRFs such as Reb1 and Abf1. Ectopic targeting of divergent transcription initiation sites with GRFs or the dCas9 protein suppresses divergent transcription. Our data suggest that RSC and GRFs play a pervasive role in limiting divergent transcription. We propose that any DNA binding factor, when stably associated with cryptic transcription start sites, form barriers for repressing divergent transcription. Our study provides an explanation as to why certain promoters are more directional than others.
