## Supplementary material for "RSC and GRFs confer promoter directionality by limiting divergent noncoding transcription": Table S1

### Sheet: 500_Upstream
		Q5			Q1			Q5 vs Q1
Name motif	Search on strand	Number of sequences	Number of hits	Number of sequences with hits	Number of sequences	Number of hits	Number of sequences with hits	Enrichment	Number of iterations permutation test	P value
CG[CG]Gsense	single	510	702	347	507	593	312	1.17685	10000	0.0185981	Q5>Q1 *
CG[CG]Gdiv	single	510	730	363	507	576	317	1.25991	10000	0.00069993	Q5>Q1 ***
A7sense	single	510	869	217	507	646	184	1.33729	10000	0.0170983	Q5>Q1 *
A7div	single	510	1057	273	507	677	182	1.55212	10000	0.00019998	Q5>Q1 ***
